# Lab evolution, transcriptomics, and modeling reveal mechanisms of paraquat tolerance

**DOI:** 10.1101/2022.12.20.521246

**Authors:** Kevin Rychel, Justin Tan, Arjun Patel, Cameron Lamoureux, Ying Hefner, Richard Szubin, Josefin Johnsen, Elsayed Tharwat Tolba Mohamed, Patrick V. Phaneuf, Amitesh Anand, Connor A. Olson, Joon Ho Park, Anand V. Sastry, Laurence Yang, Adam M. Feist, Bernhard O. Palsson

## Abstract

Relationships between the genome, transcriptome, and metabolome underlie all evolved phenotypes. However, it has proved difficult to elucidate these relationships because of the high number of variables measured. A recently developed data analytic method for characterizing the transcriptome can simplify interpretation by grouping genes into independently modulated sets (iModulons). Here, we demonstrate how iModulons reveal deep understanding of the effects of causal mutations and metabolic rewiring. We use adaptive laboratory evolution to generate *E. coli* strains that tolerate high levels of the redox cycling compound paraquat, which produces reactive oxygen species (ROS). We combine resequencing, iModulons, and metabolic models to elucidate six interacting stress tolerance mechanisms: 1) modification of transport, 2) activation of ROS stress responses, 3) use of ROS-sensitive iron regulation, 4) motility, 5) broad transcriptional reallocation toward growth, and 6) metabolic rewiring to decrease NADH production. This work thus reveals the genome-scale systems biology of ROS tolerance.

**Graphical Abstract:** 
