## Supplementary material for "Lab evolution, transcriptomics, and modeling reveal mechanisms of paraquat tolerance": Table S1. Mutations in ROS tolerized strains

### Sheet: ros_ale_mutations
Name	Details	Position	Mutation Type	Sequence Change	Gene	Confidence	Hypothetical Effects	See Figure	Treemap Category	Specific Category	0_0	1_0	1_1	1_2	1_3	1_4	2_0	2_1	2_2	2_3	3_0	3_1	3_2	3_3	3_4
sgrR E165D	E165D (GAA→GAT)	76805	SNP	T→A	sgrR	Low	Sugar regulator, may play a role in PTS & glycolysis regulation, glucose-phosphate stress		Other	Carbon Regulation	0	0	0	0	0	0	0	0	0	0	0	0	0	0	1
ilvH T42K	T42K (ACA→AAA)	87481	SNP	C→A	ilvH	Low	May affect BCAA synthesis, which is one of the most susceptible pathways to ROS damage	S3	Other	Amino Acid Metabolism	0	0	0	0	0	0	0	0	0	0	0	0	0	0	1
aceE I12F	I12F (ATC→TTC)	123050	SNP	A→T	aceE	Medium	Affects TCA cycle flux. Co-occurs with a repair mutation in the same gene and strain (3_3)	6, S3	Central & Energy Metabolism	TCA	0	0	0	0	0	0	0	0	0	0	0	0	0	1	0
aceE Q409*	Q409* (CAG→TAG)	124241	SNP	C→T	aceE	High	Regulates TCA cycle flux by eliminating the PDH	6, S3	Central & Energy Metabolism	TCA	0	0	0	0	0	0	1	1	1	1	0	0	0	0	0
aceE 2 bp→CA (I690T)	coding (2069‑2070/2664 nt)	125085	SUB	2 bp→CA	aceE	Medium-high	Repair mutation to 3_0’s frameshift mutation. Regulates TCA cycle flux by restoring some PDH flux (3_3)	6, S3	Central & Energy Metabolism	TCA	0	0	0	0	0	0	0	0	0	0	0	0	0	1	0
aceE Δ1 bp (2069/2664 nt)	coding (2069/2664 nt)	125085	DEL	Δ1 bp	aceE	Medium-high	Regulates TCA cycle flux by eliminating the PDH with a frameshift	6, S3	Central & Energy Metabolism	TCA	0	0	0	0	0	0	0	0	0	0	1	0	1	0	1
aceE I690N	I690N (ATC→AAC)	125085	SNP	T→A	aceE	Medium-high	Actually an insertion in the same site as 3_0s frameshift deletion. Regulates TCA cycle flux by restoring some PDH flux (3_1)	6, S3	Central & Energy Metabolism	TCA	0	0	0	0	0	0	0	0	0	0	0	1	0	0	0
aceE Q791*	Q791* (CAG→TAG)	125387	SNP	C→T	aceE	Medium-high	Regulates TCA cycle flux by damaging the PDH	6, S3	Central & Energy Metabolism	TCA	0	1	1	1	1	1	0	0	0	0	0	0	0	0	0
brnQ Δ1 bp (81/1320 nt)	coding (81/1320 nt)	419671	DEL	Δ1 bp	brnQ	Medium	Transporter which may have some affinity for PQ or other oxidized toxic molecules	3	Transporters	Putative ROS Transporters	0	0	1	0	0	0	0	0	0	0	0	0	0	0	0
cyoB V503L	V503L (GTA→TTA)	449135	SNP	C→A	cyoB	Medium	May affect ubiquinone metabolism, which could have effects on redox metabolism, energy, and PQ cycling	S3	Central & Energy Metabolism	ETC	0	0	0	0	0	0	0	1	0	0	0	0	0	0	0
bolA, tig intergenic	intergenic (+102/‑242)	454891	SNP	G→T	bolA, tig	Low	May affect translation (proteome & stress) and therefore ppGpp (regulation of stress responses and growth)		Other	Transcription, Translation, & Turnover	0	0	0	0	0	0	0	1	0	0	0	0	0	0	0
lon A316E	A316E (GCG→GAG)	459834	SNP	C→A	lon	Low	May affect protein degradation as part of stress response or regulatory event. Possible interaction with mutations in 2_0		Other	Transcription, Translation, & Turnover	0	0	0	0	0	0	0	0	0	1	0	0	0	0	0
lon I707S	I707S (ATC→AGC)	461007	SNP	T→G	lon	Low	May affect protein degradation as part of stress response or regulatory event. Possible interaction with mutations in 2_0		Other	Transcription, Translation, & Turnover	0	0	0	0	0	0	0	0	1	0	0	0	0	0	0
lon T708N	T708N (ACT→AAT)	461010	SNP	C→A	lon	Low	May affect protein degradation as part of stress response or regulatory event. Possible interaction with mutations in 2_0		Other	Transcription, Translation, & Turnover	0	0	0	0	0	0	0	1	0	0	0	0	0	0	0
renD, emrE IS1 +9	intergenic (+21/‑39)	568268	MOB	IS1 (–) +9 bp	renD, emrE	Medium	Alternative emrE-related mutation in 3_0. May increase translation of EmrE for increased PQ efflux	3	Transporters	PQ Efflux	0	0	0	0	0	0	0	0	0	0	1	1	1	1	1
ybdK, sokE Δ7 bp (‑329/‑16)	intergenic (‑329/‑16)	607712	DEL	Δ7 bp	ybdK, sokE	None	Unknown		Uncharacterized	Uncharacterized	0	0	0	0	0	0	0	0	1	0	0	0	0	0	0
ubiF W222*	W222* (TGG→TGA)	695766	SNP	G→A	ubiF	Medium	May affect ubiquinone metabolism, which could have effects on redox metabolism, energy, and PQ cycling	S3	Central & Energy Metabolism	ETC	0	0	0	0	0	1	0	0	0	0	0	0	0	0	0
glnX noncoding	noncoding (35/75 nt)	696470	SNP	C→T	glnX	Medium-high	Allows read-through of early stop codons in aceE from 1_0 and 2_0. Regulates TCA cycle flux by restoring some flux through PDH	6, S3	Central & Energy Metabolism	TCA	0	1	1	1	1	1	1	1	1	1	0	0	0	0	0
fur H71Y	H71Y (CAC→TAC)	710436	SNP	G→A	fur	Medium	Likely to increase repression activity of Fur. Iron may become toxic in the presence of ROS.	4	Iron/Regulation	Iron	0	0	0	0	1	0	0	0	0	0	0	0	0	0	0
fur A53G	A53G (GCT→GGT)	710489	SNP	G→C	fur	Medium-low	May affect Fur activity. Does not show a specific trend in iModulons	4	Iron/Regulation	Iron	0	0	0	0	0	0	0	0	0	0	0	0	1	0	0
fur P18T	P18T (CCT→ACT)	710595	SNP	G→T	fur	Medium	Likely to shift Fur activity to result in a preference for Fur-2 and feoABC expression, as opposed to Fur-1. Could make cells use more redox-sensitive iron uptake mechanisms.	4	Iron/Regulation	Iron	0	0	0	1	0	1	0	0	0	0	0	0	0	0	1
gltA L8P	L8P (CTC→CCC)	754446	SNP	A→G	gltA	Medium	May regulate TCA cycle flux, energy, and redox metabolism	6, S3	Central & Energy Metabolism	TCA	0	0	0	0	0	0	1	1	1	1	0	0	0	0	0
sucA R182L	R182L (CGC→CTC)	759250	SNP	G→T	sucA	Medium	May regulate TCA cycle flux, energy, and redox metabolism	6, S3	Central & Energy Metabolism	TCA	0	1	1	1	1	1	0	0	0	0	0	0	0	0	0
sucA G594S	G594S (GGC→AGC)	760485	SNP	G→A	sucA	Medium	May regulate TCA cycle flux, energy, and redox metabolism	6, S3	Central & Energy Metabolism	TCA	0	0	0	0	0	0	1	1	1	1	0	0	0	0	0
aroG (A)5→4 (830/1053 nt)	coding (830/1053 nt)	786462	DEL	(A)5→4	aroG	Low	May affect aromatic amino acid synthesis. In an iron-dependent protein, which may be damaged by ROS.	S3	Other	Amino Acid Metabolism	0	0	1	0	0	0	0	0	0	0	0	0	0	0	0
ybhH A17S	A17S (GCG→TCG)	800807	SNP	G→T	ybhH	None	Unknown		Uncharacterized	Uncharacterized	0	0	0	0	0	1	0	0	0	0	0	0	0	0	0
rpsA K226E	K226E (AAA→GAA)	962670	SNP	A→G	rpsA	Low	May affect ribosomes, translation, the proteome, and ppGpp.		Other	Transcription, Translation, & Turnover	0	0	0	0	0	1	0	0	0	0	0	0	0	0	0
ompA D249Y	D249Y (GAT→TAT)	1019309	SNP	C→A	ompA	Medium	May affect outer membrane transport of oxidized compounds or the PMF	3	Transporters	Putative ROS Transporters	0	0	0	0	0	1	0	0	0	0	0	0	0	0	0
mgsA V30E	V30E (GTG→GAG)	1026927	SNP	A→T	mgsA	Medium-low	Enzyme may play a role in limiting accumulation of phosphorylated sugars but produces toxic methylglyoxal. Mutation may indicate that this enzyme carried flux in the strain.	S3	Other	Carbon Regulation	0	0	0	0	0	0	0	0	0	0	0	0	1	0	0
icd H366H	H366H (CAC→CAT)	1196220	SNP	C→T	icd	Medium	Silent. Related to e14 removal. May affect icd translation (TCA cycle flux).	6, S3	Central & Energy Metabolism	TCA	0	0	0	1	0	0	0	0	0	1	1	1	1	1	1
icd T370T	T370T (ACC→ACT)	1196232	SNP	C→T	icd	Medium	Silent. Related to e14 removal. May affect icd translation (TCA cycle flux).	6, S3	Central & Energy Metabolism	TCA	0	0	0	1	0	0	0	0	0	1	0	1	1	1	1
icd L375M 1	L375M (TTA→CTG)	1196245	SNP	T→C	icd	Medium	May be related to e14 removal and may affect icd to regulate TCA cycle flux.	6, S3	Central & Energy Metabolism	TCA	0	0	0	1	0	0	0	0	0	1	0	1	1	0	1
icd L375M 2	L375M (TTA→CTG)	1196247	SNP	A→G	icd	Medium	May be related to e14 removal and may affect icd to regulate TCA cycle flux.	6, S3	Central & Energy Metabolism	TCA	0	0	0	1	0	0	0	0	0	1	0	1	1	0	1
ycgB, dadA intergenic	intergenic (‑164/‑166)	1237405	SNP	G→T	ycgB, dadA	Low	May regulate DadA, which is part of the alanine degradation pathway and uses quinones		Other	Amino Acid Metabolism	0	0	0	0	0	1	0	0	0	0	0	0	0	0	0
insH21 Δ1,199 bp	0	1299499	DEL	Δ1,199 bp	insH21, oppA	Medium	Very common mutation mediated by insertion elements that could regulate the translation of oppABCDF, a transporter with high affinity for positively charged peptides. Could be a transporter of paraquat or other toxic molecules	3	Transporters	Putative ROS Transporters	0	0	0	0	1	1	0	1	1	1	0	1	1	1	1
ydbK, ydbJ intergenic	intergenic (‑7/‑267)	1440791	SNP	C→T	ydbK, ydbJ	Low	May affect ydbK, a putative pyruvate-flavodoxin oxidoreductase, with implications for carbon and redox metabolism		Other	Redox Metabolism	0	0	0	0	0	0	0	0	0	1	0	0	0	0	0
sufA, rydB intergenic	intergenic (‑41/+286)	1764427	SNP	G→A	sufA, rydB	Low	May affect translation of the sufABCDSE operon with implications for iron-sulfur cluster synthesis		Iron/Regulation	Iron-Sulfur	0	0	1	0	0	0	0	0	0	0	0	0	0	0	0
ppsA I645N	I645N (ATC→AAC)	1785179	SNP	A→T	ppsA	Medium-low	May affect glycolysis. In a Mg-dependent enzyme		Central & Energy Metabolism	Glycolysis	0	0	0	0	0	0	0	0	0	0	0	0	1	0	0
ydiE R2S	R2S (CGT→AGT)	1789616	SNP	C→A	ydiE	Low	Unknown		Uncharacterized	Uncharacterized	0	0	0	0	0	0	0	0	0	0	0	0	1	0	0
thrS V404F	V404F (GTC→TTC)	1801361	SNP	C→A	thrS	Low	Threonine tRNA ligase, Zn-dependent. May affect amino acid metabolism and/or translation		Other	Transcription, Translation, & Turnover	0	0	0	0	0	0	0	1	0	0	0	0	0	0	0
zwf E489*	E489* (GAG→TAG)	1934850	SNP	C→A	zwf	Medium-low	May have some effect on PPP flux and NADPH metabolism	S3	Central & Energy Metabolism	PPP	0	0	0	0	0	0	0	0	0	0	0	0	0	1	0
zwf R485C	R485C (CGT→TGT)	1934862	SNP	G→A	zwf	Medium-low	May have some effect on PPP flux and NADPH metabolism	S3	Central & Energy Metabolism	PPP	0	0	0	0	0	1	0	0	0	0	0	0	0	0	0
zwf T481S	T481S (ACC→TCC)	1934874	SNP	T→A	zwf	Medium-low	May have some effect on PPP flux and NADPH metabolism	S3	Central & Energy Metabolism	PPP	0	0	0	0	0	0	0	0	0	1	0	0	0	0	0
zwf G472E	G472E (GGA→GAA)	1934900	SNP	C→T	zwf	Medium-low	May have some effect on PPP flux and NADPH metabolism	S3	Central & Energy Metabolism	PPP	0	0	0	0	0	0	0	0	0	0	0	1	0	0	0
mepM R351L	R351L (CGT→CTT)	1940584	SNP	C→A	mepM	Low	Metal-dependent enzyme which promotes cell elongation and influences division		Other	Cell Division	0	0	0	0	0	0	0	0	0	0	0	0	1	0	0
mepM D104N	D104N (GAT→AAT)	1941326	SNP	C→T	mepM	Low	Metal-dependent enzyme which promotes cell elongation and influences division		Other	Cell Division	0	0	0	0	0	0	0	0	0	0	0	0	1	0	0
torZ H11Q	H11Q (CAC→CAA)	1956975	SNP	G→T	torZ	Low	Part of an anaerobic respiratory system with possible redox metabolic effects	S3	Central & Energy Metabolism	ETC	0	0	0	0	0	0	0	0	0	0	0	0	1	0	0
gatC Δ2 bp (917‑918/1358 nt)	pseudogene (917‑918/1358 nt)	2173361	DEL	Δ2 bp	gatC	Medium-low	Restores frameshifted pseudogene gatC, with possible implications in PTS and carbon metabolism		Other	Carbon Regulation	0	0	0	0	0	0	0	1	0	0	0	0	0	0	0
atoC, atoD intergenic	intergenic (+79/‑117)	2323330	SNP	C→T	atoC, atoD	Low	May affect acetate metabolism		Other	Organic Acids	0	0	0	0	0	0	0	0	0	0	0	1	0	0	0
arnA A21A	A21A (GCT→GCC)	2368101	SNP	T→C	arnA	Low	Silent. If the mutation affects translation of the enzyme, there is a possible association with cell wall or redox metabolism.		Other	Redox Metabolism	0	0	0	0	0	0	1	1	1	1	0	0	0	0	0
nuoM IS1 +9	coding (1259‑1267/1530 nt)	2391775	MOB	IS1 (+) +9 bp	nuoM	Medium	May affect NADH dehydrogenase, a likely mediator of PQ cycling. Could also have other effects on redox metabolism. Fe-S and other metal dependent enzyme.	6, S3	Central & Energy Metabolism	ETC	0	0	0	0	1	0	0	0	0	0	0	0	0	0	0
nuoM Y269*	Y269* (TAC→TAA)	2392235	SNP	G→T	nuoM	Medium	May affect NADH dehydrogenase, a likely mediator of PQ cycling. Could also have other effects on redox metabolism. Fe-S and other metal dependent enzyme.	6, S3	Central & Energy Metabolism	ETC	0	0	0	0	0	0	0	1	0	0	0	0	0	0	0
nuoG Δ123 bp (333‑455/2727 nt)	coding (333‑455/2727 nt)	2399711	DEL	Δ123 bp	nuoG	Medium	May affect NADH dehydrogenase, a likely mediator of PQ cycling. Could also have other effects on redox metabolism. Fe-S and other metal dependent enzyme.	6, S1, S3	Central & Energy Metabolism	ETC	0	0	1	0	0	0	0	0	0	0	0	0	0	0	0
nuoG Δ40 bp (342‑381/2727 nt)	coding (342‑381/2727 nt)	2399785	DEL	Δ40 bp	nuoG	Medium	Appears to create an early termination of the operon encoding NADH dehydrogenase, a likely mediator of PQ cycling. Could also have other effects on redox metabolism. Fe-S and other metal dependent enzyme.	6, S1, S3	Central & Energy Metabolism	ETC	0	0	0	0	0	0	0	0	0	0	0	1	0	0	0
nuoC P569L	P569L (CCG→CTG)	2402140	SNP	G→A	nuoC	Medium	May affect NADH dehydrogenase, a likely mediator of PQ cycling. Could also have other effects on redox metabolism. Fe-S and other metal dependent enzyme.	6, S3	Central & Energy Metabolism	ETC	0	0	0	1	0	0	0	0	0	0	0	0	0	0	0
pta T498M	T498M (ACG→ATG)	2416239	SNP	C→T	pta	Medium-low	May affect acetate metabolism		Central & Energy Metabolism	Organic Acids	0	0	0	0	0	0	0	0	0	0	0	0	1	0	0
pta Q626E	Q626E (CAG→GAG)	2416622	SNP	C→G	pta	Medium-low	May affect acetate metabolism		Central & Energy Metabolism	Organic Acids	0	0	0	0	0	0	0	0	0	0	0	0	0	0	1
aroC, prmB intergenic	intergenic (‑10/+25)	2447483	SNP	G→T	aroC, prmB	Low	May regulate AroC with effects on amino acid metabolism		Other	Amino Acid Metabolism	0	0	0	0	0	0	0	0	0	0	0	1	0	0	0
prmB H268Y	H268Y (CAT→TAT)	2447639	SNP	G→A	prmB	Low	May affect ribosomes, translation, the proteome, and ppGpp.		Other	Transcription, Translation, & Turnover	0	0	0	0	0	0	0	0	0	0	0	0	0	1	0
mntH, nupC intergenic	intergenic (‑43/‑293)	2512749	SNP	G→A	mntH, nupC	Low	May regulate MntH with effects on manganese transport		Other	Mn Transport Promoter	0	0	0	0	0	0	0	0	0	0	0	0	0	1	0
iscR T106P	T106P (ACC→CCC)	2661816	SNP	T→G	iscR	Medium	May regulate the ISC and SUF operons and Fe-S cluster synthesis	S1	Iron/Regulation	Iron-Sulfur	0	0	0	0	0	0	0	0	0	0	0	1	0	0	0
iscR C104S	C104S (TGC→TCC)	2661821	SNP	C→G	iscR	Medium-high	May regulate the ISC and SUF operons and Fe-S cluster synthesis. In an Fe-S binding site.	S1	Iron/Regulation	Iron-Sulfur	0	0	0	0	0	0	1	1	1	1	0	0	0	0	0
iscR C98G	C98G (TGC→GGC)	2661840	SNP	A→C	iscR	Medium-high	May regulate the ISC and SUF operons and Fe-S cluster synthesis. In an Fe-S binding site.	S1	Iron/Regulation	Iron-Sulfur	0	0	0	0	0	0	0	0	0	0	0	0	0	1	0
iscR V87A	V87A (GTA→GCA)	2661872	SNP	A→G	iscR	Medium	May regulate the ISC and SUF operons and Fe-S cluster synthesis	S1	Iron/Regulation	Iron-Sulfur	0	0	0	0	0	0	0	0	0	0	0	0	1	0	0
iscR V55L	V55L (GTT→CTT)	2661969	SNP	C→G	iscR	Medium	May regulate the ISC and SUF operons and Fe-S cluster synthesis	S1	Iron/Regulation	Iron-Sulfur	0	1	1	1	1	1	0	0	0	0	0	0	0	0	0
ung,yfiF,trxC,yfiP,patZ Δ3,274 bp	0	2717178	DEL	Δ3,274 bp	ung, yfiF, trxC, yfiP, patZ	Medium-low	Deletes trxC, a thioredoxin. Perhaps trxC contributes to PQ cycling, since the benefit of deletion is otherwise unclear	S3	Other	Redox Metabolism	0	0	0	0	0	0	0	0	1	0	0	0	0	0	0
cysJ, queD intergenic	intergenic (‑108/‑208)	2892006	SNP	A→C	cysJ, queD	Low	May regulate CysJ or QueD with effects on redox metabolism		Other	Redox Metabolism	0	0	0	0	0	0	0	0	0	0	0	0	0	0	1
barA V849V	V849V (GTT→GTG)	2917603	SNP	T→G	barA	Low	Silent. May have a small effect on carbon metabolism by impacting the BarA/UvrY TCS		Other	Carbon Regulation	0	0	0	0	0	0	0	0	0	0	0	0	0	1	0
ygfZ L29R	L29R (CTT→CGT)	3041398	SNP	T→G	ygfZ	Medium	Conserved gene target with putative role in Fe-S cluster synthesis or oxidative stress repair. May be a gain-of-function that enables better Fe-S repair		Iron/Regulation	Iron-Sulfur	0	0	0	0	0	0	0	0	0	0	1	1	1	1	1
ygfZ V107E	V107E (GTG→GAG)	3041632	SNP	T→A	ygfZ	Medium	Conserved gene target with putative role in Fe-S cluster synthesis or oxidative stress repair. May be a gain-of-function that enables better Fe-S repair		Iron/Regulation	Iron-Sulfur	0	1	1	1	1	1	0	0	0	0	0	0	0	0	0
ygfZ T108P	T108P (ACC→CCC)	3041634	SNP	A→C	ygfZ	Medium	Conserved gene target with putative role in Fe-S cluster synthesis or oxidative stress repair. May be a gain-of-function that enables better Fe-S repair		Iron/Regulation	Iron-Sulfur	0	0	0	0	0	0	1	1	1	1	0	0	0	0	0
cpdA D209Y	D209Y (GAT→TAT)	3176209	SNP	C→A	cpdA	Medium-low	May affect cAMP levels with effects on the regulation of central carbon metabolism		Other	Carbon Regulation	0	0	0	0	0	0	0	0	0	0	0	0	0	0	1
rpsU K20E	K20E (AAG→GAG)	3210838	SNP	A→G	rpsU	Medium-low	May affect ribosomes, translation, the proteome, and ppGpp.		Other	Transcription, Translation, & Turnover	0	0	0	0	0	0	0	0	0	0	0	0	0	1	0
arcB Δ1 bp (2019/2337 nt)	coding (2019/2337 nt)	3351007	DEL	Δ1 bp	arcB	Medium-high	Damages the ArcAB TCS leading to a derepression of the ArcA iModulon	7, S3	Central & Energy Metabolism	Aerobicity Regulation	0	0	0	0	0	0	0	0	0	0	0	1	0	0	0
rpoA L295F	L295F (CTT→TTT)	3440147	SNP	G→A	rpoA	Medium-low	May affect RNAP, transcription, and ppGpp		Other	Transcription, Translation, & Turnover	0	0	0	0	0	0	0	0	0	1	0	0	0	0	0
rpsG W156* 1	W156* (TGG→TGA)	3473614	SNP	C→T	rpsG	Medium-low	May affect ribosomes, translation, the proteome, and ppGpp.		Other	Transcription, Translation, & Turnover	0	0	1	0	0	0	0	0	1	0	0	0	0	0	0
rpsG W156* 2	W156* (TGG→TAG)	3473615	SNP	C→T	rpsG	Medium-low	May affect ribosomes, translation, the proteome, and ppGpp.		Other	Transcription, Translation, & Turnover	0	0	0	0	0	0	0	0	0	1	0	0	0	0	0
crp E13A	E13A (GAA→GCA)	3486157	SNP	A→C	crp	Medium-low	May affect crp and central carbon regulation		Other	Carbon Regulation	0	0	0	0	0	0	0	0	0	0	0	0	1	0	0
pitA +T (5/1500 nt)	coding (5/1500 nt)	3637646	INS	+T	pitA	Medium-high	Somehow upregulates motility while a deletion mutant does not. Possibly benefits the cell by upregulating anaerobic metabolism via aer	3, 4, S1	Transporters	Motility	0	1	1	1	1	1	0	0	0	0	0	0	0	0	0
yhjX P326L	P326L (CCG→CTG)	3711031	SNP	G→A	yhjX	Medium-low	May affect pyruvate transport and central metabolism	3	Transporters	Putative ROS Transporters	0	0	0	0	0	0	0	0	0	1	0	0	0	0	0
xylF Q187*	Q187* (CAA→TAA)	3731689	SNP	C→T	xylF	Medium-low	May affect xylose and the PPP or other sugar transport	3	Transporters	Putative ROS Transporters	0	0	1	0	0	0	0	0	0	0	0	0	0	0	0
trkH G141R	G141R (GGG→AGG)	4033565	SNP	G→A	trkH	Medium-low	May affect potassium or other cation transport	3	Transporters	Putative ROS Transporters	0	0	0	0	0	0	0	1	0	0	0	0	0	0	0
trkH P151T	P151T (CCT→ACT)	4033595	SNP	C→A	trkH	Medium-low	May affect potassium or other cation transport	3	Transporters	Putative ROS Transporters	0	0	0	0	0	0	0	0	0	1	0	0	0	0	0
yihU A238A	A238A (GCC→GCT)	4072858	SNP	G→A	yihU	Low	Silent. In an NADH-dependent enzyme, so may play a small role in redox metabolism	S3	Other	Redox Metabolism	0	0	0	0	1	0	0	0	0	0	0	0	0	0	0
rhaT, sodA intergenic	intergenic (‑192/‑93)	4100717	SNP	G→T	rhaT, sodA	Low	May regulate SodA		Other	Redox Metabolism	0	0	0	0	1	0	0	0	0	0	0	0	0	0	0
fpr N14N	N14N (AAC→AAT)	4114431	SNP	G→A	fpr	Low	Silent. May affect redox metabolism and/or flavo-/ferrodoxin synthesis		Other	Redox Metabolism	0	0	0	0	0	1	0	0	0	0	0	0	0	0	0
ftsN P77L	P77L (CCA→CTA)	4123110	SNP	G→A	ftsN	Low	May affect cell division		Other	Cell Division	0	0	0	0	0	1	0	0	0	0	0	0	0	0	0
priA E572K	E572K (GAG→AAG)	4125097	SNP	C→T	priA	Low	May affect DNA replication		Other	DNA	0	0	0	1	0	0	0	0	0	0	0	0	0	0	0
oxyR P99L	P99L (CCC→CTC)	4158785	SNP	C→T	oxyR	Medium	Maintain oxyR iModulon activity, regardless of ROS level.	4	Iron/Regulation	Oxidative Stress Regulation	0	0	0	0	1	0	0	0	0	0	0	0	0	0	0
oxyR G197V	G197V (GGT→GTT)	4159079	SNP	G→T	oxyR	Medium	Maintain oxyR iModulon activity, regardless of ROS level	4	Iron/Regulation	Oxidative Stress Regulation	0	0	0	0	0	0	0	1	0	0	0	0	0	0	0
oxyR A213T	A213T (GCG→ACG)	4159126	SNP	G→A	oxyR	Medium	Maintain oxyR iModulon activity, regardless of ROS level	4	Iron/Regulation	Oxidative Stress Regulation	0	0	0	1	0	0	0	0	0	0	0	0	0	0	0
coaA R315H	R315H (CGC→CAC)	4174083	SNP	C→T	coaA	Medium-low	May affect CoA synthesis and carbon metabolism	S3	Other	Organic Acids	0	0	0	0	0	0	0	0	0	0	0	1	0	0	0
thiC, rsd intergenic 1	intergenic (‑97/+136)	4196196	SNP	T→C	thiC, rsd	Medium-low	Commonly mutated promoter region, which may regulate thiC and thiamine biosynthesis with impacts on energy metabolism		Other	Redox Metabolism	0	0	0	0	1	0	0	0	0	0	0	0	0	0	0
thiC, rsd intergenic 2	intergenic (‑104/+129)	4196203	SNP	C→T	thiC, rsd	Medium-low	Commonly mutated promoter region, which may regulate thiC and thiamine biosynthesis with impacts on energy metabolism		Other	Redox Metabolism	0	0	0	0	0	0	0	1	0	0	0	0	0	0	0
thiC, rsd intergenic 3	intergenic (‑105/+128)	4196204	SNP	G→A	thiC, rsd	Medium-low	Commonly mutated promoter region, which may regulate thiC and thiamine biosynthesis with impacts on energy metabolism		Other	Redox Metabolism	0	0	1	0	0	0	0	0	0	0	0	0	0	0	0
thiC, rsd Δ2 bp (‑169/+63)	intergenic (‑169/+63)	4196268	DEL	Δ2 bp	thiC, rsd	Medium-low	Commonly mutated promoter region, which may regulate thiC and thiamine biosynthesis with impacts on energy metabolism		Other	Redox Metabolism	0	0	0	1	0	0	0	0	0	0	0	0	0	0	0
gltP, yjcO +CG (+586/+56)	intergenic (+586/+56)	4296380	INS	+CG	gltP, yjcO	Low	Unknown		Uncharacterized	Uncharacterized	0	0	0	0	0	0	0	1	0	0	0	0	0	0	0
melR, melA intergenic	intergenic (‑196/‑87)	4341824	SNP	T→G	melR, melA	Low	May regulate melR or melA. Unclear how melibiose metabolism would confer a benefit		Other	Carbon Regulation	0	0	0	0	1	0	0	0	0	0	0	0	0	0	0
arcA E26*	E26* (GAA→TAA)	4640231	SNP	C→A	arcA	Medium-high	Damages ArcA leading to a strong upregulation of the ArcA iModulon	7, S3	Central & Energy Metabolism	Aerobicity Regulation	0	0	1	0	0	0	0	0	0	0	0	0	0	0	0
DLP12 amplification	noncoding (1/1258 nt), coding (6/456 nt)	566777	AMP_UA	End 572471	IS3, renD, emrE, ylcJ, ybcK, ybcL, ybcM, ylcH, ybcN	Medium-high	Increases coverage and RNA expression of EmrE, a multi-drug efflux pump that can mediate PQ efflux. Amplification likely mediated by the DLP12 prophage	3	Transporters	PQ Efflux	0	1	1	1	1	1	1	1	1	1	0	0	0	0	0
rrfD, rrlD Δ5-896 bp	0	3423698	DEL_UA	Δ5-896 bp	rrfD, thrV, rrlD	Medium-low	Commonly deleted, may affect ribosomes		Other	Transcription, Translation, & Turnover	0	1	0	1	1	1	0	0	1	1	1	0	0	1	0
Spermidine deletion	0	1293040	DEL_UA	Δ14030 bp	tdk, insZ, adhE, ychE, insH21, oppA, oppB, oppC, oppD, oppF, yciU	Medium-low	Contains the oppABCDF operon, whose promoter commonly mutates in these strains. May mediate uptake of ROS	3	Transporters	Putative ROS Transporters	0	0	1	0	0	0	0	0	0	0	0	0	0	0	0
e14 deletion	0	1196262	DEL_UA	Δ15206 bp	icd, ymfD, ymfE, lit, intE, xisE, ymfH, ymfI, ymfJ, ymfK, ymfT, ymfL, ymfM, ymfN, ymfR, beeE, ymfQ, ycfK, tfaP, tfaE, pinE, mcrA, icdC	Medium-low	Commonly deleted, may regulate the TCA cycle through changes to icd	6	Major Deletion	TCA	0	0	0	1	0	0	0	0	0	1	1	1	1	1	1
lacZ, lacI deletion	0	365913	DEL_UA	Δ595 bp	lacZ, lacI	Low	May affect lactose metabolism. Unclear how changes to lactose metabolism would confer a benefit	S3	Other	Organic Acids	0	0	0	0	1	0	0	0	0	0	0	0	0	0	0
ompN, tehB amplification	coding (346/1134 nt), coding (463/594 nt)	1436548	AMP_UA	End 1502024	ompN, ybdK, ydbJ, hslJ, ldhA, ydbH, ydbH, ynbE, ydbL, feaR, feaB, tynA, paaZ, paaA, paaB, paaC, paaD, paaE, paaF, paaG, paaH, paaI, paaJ, paaK, paaX, paaY, ynbG, insD2, insC2, insI2, pdxI, ydbD, ynbA, ynbB, ynbC, ynbD, azoR, hrpA, ydcF, aldA, gapC, cybB, ydcA, hokB, mokB, trg, ydcI, ydcJ, opgD, ydcH, rimL, ydcK, tehA, tehB	Low	Large amplification with many potential effects		Uncharacterized	Uncharacterized	0	0	0	0	1	0	0	0	0	0	0	0	0	0	0
rhsD deletion	coding (1029/4236 nt), coding (1064/4236 nt)	3620220	DEL_UA	End 3620255	rhsB	Low	Unknown		Uncharacterized	Uncharacterized	0	0	0	0	0	0	0	1	0	0	0	0	0	0	0
ompN, ydbJ possible amplification	coding (798/1134 nt), coding (130/267 nt)	1436096	AMP_UA	End 1441187	ompN, ybdK, ydbJ	Low	Unknown		Uncharacterized	Uncharacterized	0	0	0	0	0	0	0	0	1	0	0	0	0	0	0
lacZ deletion 1	0	365810	DEL_UA	Δ274 bp	lacZ	Low	May affect lactose metabolism. Unclear how changes to lactose metabolism would confer a benefit	S3	Other	Organic Acids	0	0	0	0	0	0	0	0	0	1	0	0	0	0	0
lacZ deletion 2	0	366213	DEL_UA	Δ204 bp	lacZ	Low	May affect lactose metabolism. Unclear how changes to lactose metabolism would confer a benefit	S3	Other	Organic Acids	0	0	0	0	0	0	0	0	0	1	0	0	0	0	0
argY deletion	0	2818140	DEL_UA	Δ84 bp	argY	Low	One of the arginine tRNAs. May affect arginine concentrations or translation		Other	Transcription, Translation, & Turnover	0	0	0	0	0	0	0	0	0	1	0	0	0	0	0
ROS deletion	0	3621126	DEL_UA	Δ29733-32056 bp	rhsB, yhhH, yhhI, yhhJ, rbbA, yhiI, yhiJ, yhiL, yhiM, yhiN, pitA, uspB, uspA, dtpB, rsmJ, prlC, rlmJ, gor, dinQ, agrA, agrB, arsR, arsB, arsC, yhiS, insH‑11	Medium-low	Large deletion that includes several transporters, universal stress proteins, etc	3	Major Deletion	Major Deletion	0	0	0	0	0	0	0	0	0	0	1	1	1	1	1
