## Supplementary material for "Lab evolution, transcriptomics, and modeling reveal mechanisms of paraquat tolerance": Table S2. Significantly differentially activated iModulons in ROS tolerized strains

### Sheet: Significant iModulons
iModulon	Difference	P-value	start_mean	evolved_mean	Explained Variance	Treemap Category	Figure	Note	Confidence	General Notes	Start Strain	Evolved Strain	Regulator	Function	enrichment_category	system_category	functional_category	P1K confidence	P1K Note	PRECISE 2.0	PRECISE 2.0_pearson	imodulon_size
Cold Shock	32.6409	0.00155798	-4.07114	28.5697	0.0957289	Stress			Medium-low	Suggests cold shock affecting most evolved samples; probably a batch effect	No change	4 random conditions are unaffected, suggesting that this response is not a true biological signal from evolution		Cold shock proteins	Biological	Stress Responses	Temperature Shock	5				15
ROS TALE Del-1	-9.91864	0.000868595	1.18231	-8.73633	0.0314385	Genomic	3		High	Major deletion by 3_0	No transcriptional regulation	Deleted by 3_0, which may affect influx of toxins or have various other effects		Unknown	Genomic	ALE Effects	Unknown	4		ROS Del	0.947033	14
RpoS	-25.1467	0.0167475	12.0836	-13.0631	0.0301909	Stress	5		High	RpoS activity combines many signals and indicates the general stress level of the cell	Strongly upregulated by PQ due to oxidative stress and well-studied mechanisms	Tolerized strains are less stressed, so RpoS levels are lower	RpoS	Master regulator of global stress response	Regulatory	Stress Responses	Global Stress	5	Also accounts for DDB3 rpoS KO	RpoS	0.960083	122
ROS TALE Amp	9.37336	0.0104575	4.87985	14.2532	0.0262354	Genomic	3		High	Major amplification of EmrE in 1_0 and 2_0	No transcriptional regulation	DNA coverage increases due to segmental amplification; this upregulates emrE and supports PQ efflux		Amplification of DLP12/IS3	Genomic	ALE Effects	Unknown	5	From ros_tale project	DLP12	0.860612	9
FlhDC-2	9.01261	0.0282941	0.503652	9.51626	0.0262294	Motility	4, S1	S4	High	FlhDC combines many regulatory signals. However, in our study, it seems to be primarily upregulated by a pitA frameshift via an unknown mechanism	Downregulated as the cells transition into stationary phase, possibly due to changes in cyclic AMP, Fur, or oxyS	Generally upregulated, probably due to changes in Fur, cyclic AMP, and oxyS. Specifically upregulated in 1_0 and its derivatives due to the change to pitA, as described in the text	FlhDC	Flagellum biosynthesis and export	Regulatory	Stress Responses	Extracellular Structures	5		FlhDC-2	0.91718	43
ppGpp	13.8163	0.0271101	-25.6801	-11.8637	0.023108	Stress	5	S5	Medium-high	ppGpp combines several regulatory signals, particularly slowed translation at ribosomes. This large iModulon seems to generally respond to its concentration and contain several growth-related functions	Downregulation due to an increase in ppGpp levels resulting from oxidative stress	Generally reaches an intermediate value between the stressed and unstressed starting strain. This may be because mutations are somewhat deleterious to growth, despite their benefits under stress	ppGpp	Stringent response	Regulatory	Stress Responses	Global Stress	5		ppGpp	0.903069	70
Fnr-1	9.51764	0.034302	2.09572	11.6134	0.0195009	Metabolism	7	S9	Medium-high	Fnr activates these anaerobic/fermentative metabolism genes when its [4Fe-4S] cluster is intact (under low oxidation conditions)	No change	Generally upregulated, since a decrease in PQ cycling has decreased oxidative stress. This will promote the use of pathways that are less oxidative and more easily slowed by oxidative stress, which would benefit the evolved strains (see text).	Fnr	Transition from aerobic to anaerobic growth; anaerobic reductase and hydrogenase activity	Regulatory	Metabolism	Energy Metabolism	4	May include NarL	Fnr-1	0.826148	46
UC-2	11.2438	0.0168145	1.53549	12.7793	0.0193342	Uncharacterized			Low	Uncharacterized iModulon				Unknown	Unknown	Unknown	Unknown	1		Envelope Stress	0.893378	96
Fnr-3	14.4913	0.0229368	-2.50182	11.9894	0.0191177	Metabolism	7		Medium-high	See Fnr-1. No difference between the three Fnr iModulons is apparent in this study, but other conditions in PRECISE-1k may differentially regulate them	No change	See Fnr-1	Fnr	Anaerobic growth	Regulatory	Metabolism	Energy Metabolism	3		Anaero-related	0.90591	33
Fnr-2	8.81973	0.0304597	1.48948	10.3092	0.0163787	Metabolism	7		Medium-high	See Fnr-1. No difference between the three Fnr iModulons is apparent in this study, but other conditions in PRECISE-1k may differentially regulate them	No change	See Fnr-1	Fnr	Transition from aerobic to anaerobic growth; global control of anaerobiosis	Regulatory	Metabolism	Energy Metabolism	4		Fnr-2	0.829508	62
Cysteine-1	10.7395	0.025395	-19.2507	-8.51122	0.0119737	Stress	5	S5	Medium-high	CysB can be inhibited by cystine and other oxidized sulfur compounds, and it activates this iModulon	PQ dramatically downregulates this iModulon, probably due to oxidation of sulfur compounds in the cell	Tends to be upregulated relative to the starting strain because there is less oxidative stress after evolution, which would cause sulfur metabolism to be healthier	CysB	Cysteine biosynthesis, sulfate assimilation	Regulatory	Metabolism	Amino Acid Metabolism	5		CysB-1	0.96684	32
Nucleotide Stress	7.51019	0.0167475	2.5427	10.0529	0.0111771	Stress		S5	Medium-low	May respond to ppGpp; fairly uncharacterized	May decrease due to increases in ppGpp	Due to the decrease in stress, ppGpp levels are less affected by PQ so this iModulon remains the same or is slightly upregulated		DNA repair; stringent response signaling via ppGpp; ribosomal biogenesis and stability	Biological	Stress Responses	DNA Damage	2		DksA-related	0.803313	15
e14 Del	-6.14836	0.0156677	-0.258856	-6.40721	0.0110758	Genomic	6		High	Deleted in 1_2, 2_3, and 3_0	No transcriptional regulation	Deleted by some strains. May affect icd and therefore the flux through the TCA cycle		Unknown	Genomic	ALE Effects	Unknown	5		e14 Removal	0.935408	14
Purine	5.80956	0.0359331	-14.7133	-8.90372	0.00945171	Stress	5	S5	Medium-high	This iModulon is regulated by ppGpp levels and PurR; PurR represses the genes in the presence of hypoxanthine, an adenine degradation product	Strong decrease in activity, likely as a result of ppGpp concentration increases. Halted DNA synthesis may also play a role, since that could lead to hypoxanthine accumulation	With less PQ cycling and stress, ppGpp levels and DNA synthesis will tend to increase, leading to a tendency to upregulate this iModulon	PurR+ppGpp	Purine transport and biosynthesis	Regulatory	Metabolism	Nucleotide Metabolism	5		PurR	0.94134	22
gcvB	7.46105	0.0460094	-0.00468704	7.45636	0.00896757	Uncharacterized			Low	Large iModulon; gcvB upstream regulation is fairly unknown			gcvB	Amino acid transport	Regulatory	Metabolism	Amino Acid Metabolism	3				76
Cra	9.25687	0.0169929	-0.857072	8.3998	0.00864835	Metabolism	7	S9	Medium-high	Cra represses this smaller set of genes for fructose transport and early glycolysis – this is not the large set that it activates. An increase in these genes indicates an increase in glycolytic flux	No change	Since cells are in a lower aero-type and relying less on the TCA cycle, they carry more flux through glycolysis, which is sensed by Cra. In turn, the increased expression of these genes increases glycolysis flux.	Cra	Central carbon metabolism; glycolytic flux-dependent regulation via fructose sensing	Regulatory	Metabolism	Carbon Metabolism	5		Cra	0.949447	17
ArcA	-7.11254	0.0350181	0.950385	-6.16215	0.0084472	Metabolism	7	S9	High	ArcA represses these genes for aerobic metabolism when quinones in the ETC are in a more reduced state	Slight activation due to increased oxidation by ROS	Most strains downregulate this iModulon because stress decreases, and the change in gene expression in turn causes the cell to use less oxidative pathways. Two strains mutate the ArcAB TCS, and they exhibit an upregulation or no change in the iModulon from the starting strain, respectively. In those strains, cells may have a higher biomass yield from glucose but would likely be more susceptible t…	ArcA	Anaerobiosis; repression of aerobic growth genes during anaerobic growth	Regulatory	Metabolism	Energy Metabolism	3		ArcA	0.809642	81
Pyruvate-2	7.27701	0.0117617	0.69736	7.97437	0.00827167	Metabolism	7	S8, S9	Medium-high	PyrR activates this single-gene iModulon in the presence of pyruvate	No change	Most strains upregulate this iM because pyruvate levels increase; this occurs because pyruvate dehydrogenase mutations	PyrR	Pyruvate sensing and transport	Regulatory	Metabolism	Carbon Metabolism	4	yhjX is putative pyruvate transporter, not confirmed	PyrR	0.889177	1
LPS	6.18198	0.0954618	-0.605733	5.57624	0.00736234	Uncharacterized			Low	This iModulon has fairly unknown regulation.				Lipopolysaccharide biosynthesis and export	Biological	Stress Responses	Extracellular Structures	5		LPS	0.898351	43
Putrescine	-7.93209	0.0169929	1.84321	-6.08888	0.00728099	Metabolism			Medium-high	Regulated by ArcA and RpoS, which are important master regulators in this study. Low activity may also indicate a decrease in putrescine concentrations	Activated as part of the RpoS sigmulon and in response to ArcA deactivation due to oxidative stress	Due to the decrease in PQ cycling and stress, RpoS and ArcA activities are down, leading to a decrease in this iModulon as well. Note that the 1_1 ArcA mutant does not downregulate this iModulon, supporting the importance of ArcA in this iModulon’s activity	RpoS+ArcA+PuuR	Putrescine transport and catabolism	Regulatory	Metabolism	Nitrogen Metabolism	5		PuuR	0.904306	8
minicoli KOs	-5.74006	0.0169929	-1.81593	-7.55599	0.00715792	Uncharacterized			Low	Knocked out genes from another study in PRECISE-1k; unknown reason for downregulation here				Deletions from minicoli strain	Genomic	Genetic Alterations	Genome Reduction	4	From minicoli project			115
Arginine	7.51369	0.0387401	-12.9051	-5.39139	0.00627879	Stress		S5	Medium	ArgR represses these genes in the presence of arginine, with ppGpp also playing a role for most genes	PQ downregulates this iModulon, indicating an increase in arginine levels. This may be due to a variety of reasons, but one mechanism would be a decrease in polyamine synthesis from arginine, since speAB are metal-dependent enzymes that could be damaged by ROS	As PQ cycling decreases and metal homeostasis is re-established, arginine levels will return to unstressed levels	ArgR	Arginine transport and biosynthesis	Regulatory	Metabolism	Amino Acid Metabolism	5		ArgR	0.960929	24
Copper	-7.85707	0.034302	3.38059	-4.47648	0.00589848	Stress	5	S5	Medium	CueR, CusR, and HprR activate this iModulon in the presence of copper	PQ increases expression of these genes, indicating an increase in copper. This is possibly because oxidative stress weakens the proton motive force that drives the Cus system and decreases ATP available to CopA, such that copper is not as quickly removed from the cell	The iModulon activity is variable in the evolved strains, but decreases on average relative to the starting strain, indicating a decrease in copper concentrations.	CusR/CueR/HprR	Copper/silver sensing and export	Regulatory	Stress Responses	Metal Homeostasis	5		CueR/CusR/HprR	0.985279	11
UC-6	-7.65022	0.0192289	1.41688	-6.23333	0.00587551	Uncharacterized			Low	Uncharacterized iModulon				Unknown	Unknown	Unknown	Unknown	5				11
Fur-1	10.3875	0.0310133	-13.4916	-3.10409	0.00546834	Iron	4	S2	Medium-high	Fur represses these genes when bound to iron	PQ downregulates this iModulon, possibly through an increase in Fur itself via SoxRS-dependent activation, or because of redox-related changes to iron metabolism	PQ cycling decreases and metal homeostasis returns to normal, so Fur derepresses its genes. See the text for the detailed effects of Fur mutations	Fur	Iron sensing and uptake, enterobactin biosynthesis, iron-sulfur cluster activation, iron sequestration	Regulatory	Stress Responses	Metal Homeostasis	5		Fur-1	0.926812	32
N Reduction	5.33911	0.0460094	-0.265497	5.07361	0.00500079	Metabolism			Low	Nitrogen metabolism is not explored in detail in this study			FlhDC+ModE+NarP+NarL+Fnr	Electron transfer via nitrate reductases (periplasmic and A), cytochrome c	Regulatory	Metabolism	Energy Metabolism	4		Fnr+NarLP	0.888279	24
Glutarate	-9.25465	0.00508255	3.10574	-6.14891	0.00492448	Stress			Medium-low	May indicate decreased glutarate concentrations or be downstream of master regulators: RpoS, ppGpp, Crp, Lrp	Likely upregulated by an increase in RpoS and other stress-related changes to master regulators	Downstream of a downregulation of RpoS and other improvements to master regulators. May also indicate changes to lysine metabolism and glutarate	RpoS+H-NS+Crp+Lrp+GlaR+ppGpp	Glutarate/aminobutyrate transport and catabolism	Regulatory	Metabolism	Carbon Metabolism	4				5
Biotin	-8.26951	0.0169929	4.09755	-4.17196	0.00426151	Stress	5		Medium-high	BirA represses these genes in the presence of biotinyl-5â€™-adenylate	Since BioB depends on an iron-sulfur cluster which is redox-sensitive, oxidative stress decreases biotin synthesis and therefore increases this iModulonâ€™s activity	Decreased PQ cycling and better iron-sulfur cluster regulation results in more functional BioB and therefore less activation of this iModulon	BirA	Biotin biosynthesis	Regulatory	Metabolism	Cofactor Metabolism	5		BirA	0.862064	8
UC-8	-10.3158	0.0169929	12.2718	1.95603	0.00362046	Uncharacterized			Low	Uncharacterized iModulon				Unknown	Unknown	Unknown	Unknown	1				9
Fur-2	8.45421	0.034302	-10.9916	-2.5374	0.00348908	Iron	4	S2	Medium-high	See Fur-1, and see the text for the difference between Fur-1 and Fur-2.	See Fur-1	See Fur-1	Fur	Iron sensing and uptake, enterobactin biosynthesis, iron-sulfur cluster activation, iron sequestration	Regulatory	Stress Responses	Metal Homeostasis	5		Fur-2	0.93951	44
Histidine	8.58815	0.0170253	-3.84008	4.74807	0.00340607	Metabolism				In the presence of charged His-tRNAs, this operon is prematurely terminated	Strains appear to have more histidine under stress. An increase in the production of ribose from the oxidative PPP could lead to an increase in histidine synthesis from ribose, which would decrease in this iModulonâ€™s activity	Strains have lower concentrations of histidine after evolution. The evolved strains rely more on glycolysis and should not be as likely to strongly upregulate the PPP due to downregulation of Zwf via Cra, Fur, Fnr, and SoxS. They also use more ribose for nucleotide synthesis and growth. This will lead to lower ribose concentrations and therefore less histidine synthesis, requiring an upregulation…	His-tRNA+DksA	Histidine biosynthesis	Regulatory	Metabolism	Amino Acid Metabolism	5		Histidine	0.938916	9
UC-7	10.0138	0.0169929	-9.94244	0.0713739	0.00320557	Uncharacterized			Low	Uncharacterized iModulon				Unknown	Unknown	Unknown	Unknown	1				32
Translation	13.2562	0.0229368	-16.0044	-2.74827	0.00299768	Stress	5		High	DksA, ppGpp, and RNA-based mechanisms upregulate these genes when cells are performing more translation. Part of the â€œFear/Greedâ€ tradeoff described by other iModulon studies	This iModulon activity drops dramatically as stress disrupts translation	Restoring a healthy growth phenotype upregulates this iModulon, but it cannot reach as high as the unstressed starting strain due to tradeoffs discussed in the text	DksA	Ribosome biogenesis	Regulatory	Translation	Translation	5	May include additional regulators such as ppGpp, Fnr, ArcA, RplD	Translation	0.892858	53
Efflux Pump	6.5911	0.0169929	-2.59885	3.99225	0.00266315	Stress		S5	Medium-low	Though regulation is fairly uncharacterized, this iModulon may be regulated by RpoD and ppGpp	This iModulon is likely downstream of ppGpp, so it is downregulated by stress	It is unclear why this iModulon is upregulated so strongly by the evolved strains		Multidrug/spermidine efflux pump	Biological	Stress Responses	Resistance	5				2
Cysteine-2	5.58128	0.0192289	-2.41941	3.16187	0.0022186	Stress			Medium	See Cysteine-1			CysB	Cysteine biosynthesis, sulfate assimilation	Regulatory	Metabolism	Amino Acid Metabolism	5		CysB-2	0.734854	9
Biofilm	-11.5228	0.0159862	13.6577	2.13487	0.00219239	Stress		S5	Medium-low	Responds to several regulators, but master regulators RpoS and ppGpp agree most with other aspects of this study.	Likely upregulated by an increase in RpoS and other stress-related changes to master regulators	Downstream of a downregulation of RpoS and changes to ppGpp. Relatively noisy throughout strains, indicating possible effects of BluR and MarA which are unknown	RpoS+ppGpp+BluR+MarA	Biofilm formation, acid resistance, cold shock response	Regulatory	Stress Responses	Extracellular Structures	5	Acid 2CS?	BluR	0.866019	5
Crp-2	6.81782	0.0224971	-9.51185	-2.69403	0.00212344	Metabolism	7	S9	Medium-high	Crp activates these phosphotransferase genes in response to cAMP levels. Though regulation is complex, higher activities should indicate more glucose uptake and ATP	The starting strain downregulates the iModulon, as stress leads to a decrease in cellular energy levels in general and lower glucose uptake in particular	Cells return to homeostasis and require even more glucose uptake due to their energy metabolism mutations, so iModulon activity increases. Activity is negatively correlated with PQ concentrations.	Crp	Carbohydrate transport and catabolism	Regulatory	Metabolism	Carbon Metabolism	4	May include GatR/galactose	Crp-1	0.930474	21
Leucine	-9.57775	0.0156677	5.846	-3.73175	0.00170927	Stress	5		High	LeuO and Leu-tRNA activate these genes in the absence of leucine	ROS damage the Fe-S clusters in BCAA synthesis genes, leading to a decrease in leucine concentrations and an upregulation of this iM	Strains are not as sensitive to PQ, generate less ROS, and therefore have less damage to Fe-S clusters. Leucine concentrations therefore remain at homeostatic levels and this iModulon is not upregulated	LeuO+Leu-tRNA+ppGpp	Leucine biosynthesis	Regulatory	Metabolism	Amino Acid Metabolism	5		Leucine	0.775134	5
Glycolate	-5.78212	0.0156677	2.15346	-3.62866	0.00155149	Metabolism			Medium	May respond to several regulators, but changes to ArcA agree most with other aspects of this study. ArcA represses these genes when ETC intermediates are reduced. High activity could also result from lower glycolate concentrations or higher pyruvate concentrations	As ROS oxidize cellular components, the ratio of reduced ETC intermediates will fall, leading to a deactivation of ArcA and an upregulation of these genes	Because less stress occurs, the ETC is less oxidized and ArcA represses these genes. Note that 1_1, the arcA mutant, has relatively high activity, supporting this mechanism. Intracellular pyruvate accumulation due to TCA cycle mutations may also regulate this iM through PdhR.	IHF+ArcA+PdhR+GlcC	Glycolate/glyoxylate transport and catabolism	Regulatory	Metabolism	Carbon Metabolism	5		GlcC	0.862714	6
NtrC-1	-5.07026	0.0169929	2.1126	-2.95766	0.00153045	Metabolism			Low	Nitrogen metabolism is not explored in detail in this study			RpoN+RpoS+NtrC	Nitrogen assimilation, ammonium transport	Regulatory	Metabolism	Nitrogen Metabolism	5		NtrC+RpoS	0.587791	18
NtrC-2	6.78105	0.0170253	-6.03098	0.750075	0.00111433	Metabolism			Low	Nitrogen metabolism is not explored in detail in this study			NtrC+RpoN	Nitrogen assimilation, ammonium transport	Regulatory	Metabolism	Nitrogen Metabolism	4		NtrC-2	0.827633	10
Ribose	6.71576	0.0112385	-4.47272	2.24304	0.00110559	Stress	5	S5	Medium	RbsR represses these genes in the absence of ribose	PQ encourages the oxidative PPP to produce ribose, which downregulates this iM	Less PQ cycling occurs, glycolytic flux increases, and nucleotide synthesis increases, which likely decreases ribose concentrations and upregulates this iM	dsrA+Crp+RbsR	Ribose transport and catabolism	Regulatory	Metabolism	Carbon Metabolism	5		RbsR+dsrA	0.794782	5
